# Seasonal dynamics of mixotrophic phytoplankton in a freshwater habitat revealed by single-cell sorting

**DOI:** 10.1101/2025.06.29.662170

**Authors:** Ying Wang, Qian Li

## Abstract

The nutritional strategy of phago-mixotrophy among eukaryotic phytoplankton has been widely recognized and characterized across various taxonomic lineages. While their ecological role as bacterivores in different aquatic environments is acknowledged, establishing a clear connection between mixotrophic activities and taxonomy within natural communities remains challenging. In this study, we utilized fluorescence-activated single-cell sorting techniques in combination with microscopic observation to investigate the diversity and seasonal variations of bacteria-feeding mixotrophs in a freshwater habitat. We identified four groups of mixotrophic phytoplankton using both methods: Pedinellales (Dictyochophyceae), *Cryptomonas* (Cryptophyceae), *Dinobryon* (Chrysophyceae), and a single-chloroplast bearing group within Chlorophyta. These groups accounted for 58-96% and 54-95% of total mixotrophs identified by the two methods, respectively. Seasonal variations demonstrated that Pedinellales and Chlorophyta were more abundant in spring and summer/autumn, while *Dinobryon* was only present in winter when temperatures were lowest and light intensity was moderate. Our findings, with six classes and twelve genera identified as bacterivorous mixotrophs, highlight the promising potential of single-cell techniques in aquatic plankton ecology. This approach reveals the speciation and feeding activities of phago-mixotrophs in situ, thereby enhancing our understanding of their functional ecological roles within microbial food webs.
