## Supplementary Table S2 for "Seasonal dynamics of mixotrophic phytoplankton in a freshwater habitat revealed by single-cell sorting"

### Sheet: Sheet1
Supplementary Table S2. Taxonomic composition of all sorted events, including putative bacterivores and other protists (blue color-coded). Sequences from the same OTUs were only shown once. Sequence identifiers were noted as Season_population gate_OTU#.
OTU ID	18S rRNA gene (partial)	NCBI Genbank ID	taxonomy	number of OTUs	population gate
Winter_P1_OTU1	AGGGGTGTATTTATTAGATGGAAACCAATGCGGGGCAACCCGGTAAATGGTGATTCATAATAACTTTCGGATCGATCTTCGGATCGATGCATCATTCAAGTTTCTGCCCTATCAGCTTTGGATGGTAGGGTATTGGCCTACCATGGCTTTAACGGGTAACGGAGAATTAGGGTTCGATTCCGGAGAGGGAGCCTGAGAAATGGCTACCACATCCAAGGAAGGCAGCAGGCGCGTAAATTACCCAATCCTGACACAGGGAGGTAGTGACAATAAATAACAATGCCAGGCTTTTCAAAGTCTGGCAATTGGAATGAGAACAATTTAAATCCCTTATCGAGGATCAATTGGAGGGCAAGTCTGGTGCCAGCAGCCGCGGTAATTCCAGCTCCAATAGCGTAT…	PV348919	Dinobryon	1	P1
Winter_P1_OTU2	AAGGGGTGTATTTATTAGATGGAAACCAATGCGGGGCAACCCGGAATCTGGTGAATCATAATAACTTTCGGATCGATCTTCGGATCGATGCATCATTCAAGTTTCTGCCCTATCAGCTTTGGATGGTAGGGTATTGGCCTACCATGGCTTTAACGGGTAACGGAGAATTAGGGTTCGATTCCGGAGAGGGAGCCTGAGAAACGGCTACCACATCCAAGGAAGGCAGCAGGCGCGTAAATTACCCAATCCTGACACAGGGAGGTAGTGACAATAAATAACAATGCTGGGCTTTTAGTCTGGCAATTGGAATGAGAACAATTTAAATCCCTTATCGAGGATCAATTGGAGGGCAAGTCTGGTGCCAGCAGCCGCGGTAATTCCAGCTCCAATAGCGTATAC…	PV348920	Spiniferomonas	1	P1
Winter_P1_OTU3	AGGGGTGTATTTATTAGATGGAAACCAATGCGGGGCAACCCGGTAAATGGTGATTCATAATAACTTTCGGATCGATCTTCGGATCGATGCATCATTCAAGTTTCTGCCCTATCAGCTTTGGATGGTAGGGTATTGGCCTACCATGGCTTTAACGGGTAACGGAGAATTAGGGTTCGATTCCGGAGAGGGAGCCTGAGAAATGGCTACCACATCCAAGGAAGGCAGCAGGCGCGTAAATTACCCAATCCTGACACAGGGAGGTAGTGACAATAAATAACAATGCCGGGCTTTTCTAAGTCTGGCAATTGGAATGAGAACAATTTAAATCCCTTATCGAGGATCAATTGGAGGGCAAGTCTGGTGCCAGCAGCCGCGGTAATTCCAGCTCCAATAGCGTAT…	PV348921	Dinobryon	25	P1
Winter_P1_OTU4	TATAAGCCTTTACACGGCGAAACTGCGAATGGCTCATTAAAACACTTGTAGATTCCACGAGTATCAATCACTACATGGAT AACTGTAGTAATTCTAGAGCTAATACATGCATCAGAACCCAACTTTACGGAAGGGTCGTGTTTATTAGATACAAAACCAA CATTTGTTGGTGATTCATAATAACCAAGCGAATCGCCAGTTTACTGGCGATAGCTCGTTCATGCTTGTGACCTATCAGCT TTTGACGGTAGTGTATTGGACTACCGTGGCGATGACGGGTAACGGAGAATTAGGGTTCGATTCCGGAGAGGGAGCCTGAG AAACGGCTACCACATCTAAGGATGGCAGCAGGCGCGCAAATGACCCAATCCTGACACAGGGAGGTAGTGACAAGA…	NA	dinoflagellate parasitoid	10	P1
Spring_P1_OTU1	AAGGGGTGTATTTATTAGATGGAAACCAATGCGGGGCAACCCGGAATCTGGTGAATCATAATAACTTTCGGATCGATCTTTTGATCGATGCATCATTCAAGTTTCTGCCCTATCAGCTTTGGATGGTAGGGTATTGGCCTACCATGGCTTTAACGGTAACGGAGAATTAGGGTTCGATTCCGGAGAGGGAGCCTGAGAAACGGCTACCACATCCAAGGAAGGCAGCAGGCGCGTAAATTACCCAATCCTGACACAGGGAGGTAGTGACAATAAATAACAATGCTGGGCTTTCAGTCTGGCAATTGGAATGAGAACAATTTAAATCCCTTATCGAGGATCAATTGGAGGGCAAGTCTGGTGCCAGCAGCCGCGGTAATTCCAGCTCCAATAGCGTATACT…	PV348922	Spiniferomonas	2	P1
Spring_P1_OTU2	ATGCCCTGTCATTATTAGATAGAAACCAATCCGGCAACGGTATTGTGGTGAGTCATGATAATTAAGCGGATCGCATGGCCTCGTGCCGGCGATGGATCATTCAAGTTTCTGCCCTATCAGCTTTGGATGGTAGGGTATTGGCCTACCATGGCTTTAACGGTAACGGAGAATTAGGGTTCGATTCCGGAGAGGGAGCCTGAGAGACGGCTACCACATCCAAGGAAGGCAGCAGGCGCGTAAATTACCCAATCCTGACTCAGGGAGGTAGTGACAAAAAATAACTTAGTCGGGCCGTTTTCGGTCTGACTTTAGGAATGAGAACAATTTAAATCCCTTATCGAGGATCAATTGGAGGGCAAGTCTGGTGCCAGCAGCCGCGGTAATTCCAGCTCCAATAGC…	PV348923	Pedinella	1	P1
Spring_P1_OTU3	TATGTCGTGTCATTATTAGATAGAAACCAATGCGGTCTCGGCCGGTATTGTGGTGAGTCATGATAATTTAGCGGATCGCATGGCCTTGCGCCGGCGATGGATCATTCAAGTTTCTGCCCTATCAGCTTTGGATGGTAGGGTATTGGCCTACCATGGCTTTAACGGTAACGGAGAATTAGGGTTCGATTCCGGAGAGGGAGCCTGAGAGACGGCTACCACATCCAAGGAAGGCAGCAGGCGCGTAAATTACCCAATCCTGACACAGGGAGGTAGTGACAAAAAATAACTTAGTCGGGCCGTTTTCGGTCTGACTTTAGGAATGAGAACAATTTAAATCCCTTATCGAGGATCAATTGGAGGGCAAGTCTGGTGCCAGCAGCCGCGGTAATTCCAGCTCCA…	PV348924	Pedinella	2	P1
Spring_P1_OTU4	GAGGGTTGTATTTATTAGATGGAAACCAATGCGGGGCAACCCGGTATATGGTGATTCATAATAACTTTCGGATCGATCCTCGGATCGATGCATCATTCAAGTTTCTGCCCTATCAGCTTTGGATGGTAGGGTATTGGCCTACCATGGCTTTAACGGTAACGGAGAATTAGGGTTCGATTCCGGAGAGGGAGCCTGAGAAATGGCTACCACATCCAAGGAAGGCAGCAGGCGCGTAAATTACCCAATCCTGACACAGGGAGGTAGTGACAATAAATAACAATGCCGGGCTTTTATAAGTCTGGCAATTGGAATGAGAACAATTTAAATCCCTTATCGAGGATCAATTGGAGGGCAAGTCTGGTGCCAGCAGCCGCGGTAATTCCAGCTCCAATGGCGTAT…	PV348925	Uroglenopsis	2	P1
Spring_P1_OTU5	TATGCCGTGTCATTATTAGATAGAAACCAATTACCTTCGGGTATTTTGTGGTGAGTCATGATAATTTAGCGGAGCGCATGGACTCGTTTCGGCGCTGGATCATTCAAGTTTCTGCCCTATCAGCTTTGGATGGTAGGGTATTGGCCTACCATGGCTTTAACGGTAACGGAGAATTAGGGTTCGATTCCGGAGAGGGAGCCTGAGAGACGGCTACCACATCCAAGGAAGGCAGCAGGCGCGTAAATTACCCAATCCTGACTCAGGGAGGTAGTGACAAAAAATAACTTAGTCGGGCCTTTTAGGTCTGACTTTAGGAATGAGAACAATTTAAATCCCTTATCGAGGATCAATTGGAGGGCAAGTCTGGTGCCAGCAGCCGCGGTAATTCCAGCTCCAATA…	PV348926	Pseudopedinella	1	P1
Spring_P1_OTU6	TCGTGTCATTATTAGATAGAAACCAATGCGCTCCGCCGGAATTGTGGTGAGTCATGATAATTTAGCGGATCGCGGCCTTGCGCCGGCGATGGATCATTCAAGTTTCTGCCCTATCAGCTTTGGATGGTAGGGTATTGGCCTACCATGGCTTTAACGGTAACGGAGAATCAGGGTTCGATTCCGGAGAGGGAGCCTGAGAGACGGCTACCACATCCAAGGAAGGCAGCAGGCGCGTAAATTACCCAATCCTGACTCAGGGAGGTAGTGACAAAAAATAACTTAGACGGGCCGTTTTCGGTCTGACTTTAGGAATGAGAACAATTTAAATCCCTTATCGAGGATCAATTGGAGGGCAAGTCTGGTGCCAGCAGCCGCGGTAATTCCAGCTCCAATAGCGTA…	PV348927	Helicopedinella	2	P1
Spring_P1_OTU7	GAAGGGACGTATTTATTAGATAAAAGGCCGACCGGGCTTGCCCGACTCGCGGTGAATCATGATAACTTCACGAATCGCATGGCCTTGTGCCGGCGATGTTTCATTCAAATTTCTGCCCTATCAACTTTCAACCGTAAGGTAGTGTCCCACGGTGGTGGTAACGGGTGACGGAGGATTAGGGTTCGATTCCGGAGAGGGAGCCTGAGAAACGGCTACCACATCCAAGGAAGGCAGCAGGCGCGCAAATTACCCAATCCTGATACAGGGAGGTAGTGACAATAAATAACAATACCGGGGTTTTTCAACTCTGGTAATTGGAATGAGTACAATCTAAATCCCTTAACGAGGATCAATTGGAGGGCAAGTCTGGTGCCAGCAGCCGCGGTAATTCCAGCTCCA…	PV348928	Choricystis	1	P1
Spring_P2_OTU1	AAGGGGTGTATTTATTAGATGGAAACCAATGCGGGGCAACCCGGATTATGGTGATTCATAATAACTTTCAGATCGATCGCAAGATCGATGCATCATTCAAGTTTCTGCCCTATCAGCTTTGGATGGTAGGGTATTGGCCTACCATGGCTTTAACGGTAACGGAGAATTAGGGTTCGATTCCGGAGAGGGAGCCTGAGAAACGGCTACCACATCCAAGGAAGGCAGCAGGCGCGTAAATTACCCTATCCTGACACAGGGAGGTAGTGACAATAAATAACAATGCCGGGCTTTTTAAAGTCTGGCAATTGGAATGAGAACAATTTAAATCCCTTATCGAGGATCAATAGGAGGGCAAGTCTCGTGCCAGCAGCCGCGCTAATTCCAGCTCCAATAGCGTAT…	PV348929	Paraphysomonas	6	P2
Spring_P2_OTU2	GAGGGTTGTATTTATTAGATGGAAACCAATGCGGGGCAACCCGGTATATGGTGATTCATAATAACTTTCGGATCGATCCTCGGATCGATGCATCATTCAAGTTTCTGCCCTATCAGCTTTGGATGGTAGGGTATTGGCCTACCATGGCTTTAACGGGTAACGGAGAATTAGGGTTCGATTCCGGAGAGGGAGCCTGAGAAATGGCTACCACATCCAAGGAAGGCAGCAGGCGCGTAAATTACCCAATCCTGACACAGGGAGGTAGTGACAATAAATAACAATGCCGGGCTTTTATAAGTCTGGCAATTGGAATGAGAACAATTTAAATCCCTTATCGAGGATCAATTGGAGGGCAAGTCTGGTGCCAGCAGCCGCGGTAATTCCAGCTCCAATGGCGTA…	PV348930	Uroglenopsis	1	P2
Spring_P2_OTU3	GAGGGGTGTATTTATTAGATGGAAACCAATGCGGGGCAACCCGGTATATGGTGATTCATAATAACTTTCGGATCGATCTTCGGATCGATGCATCATTCAAGTTTCTGCCCTATCAGCTTTGGATGGTAGGGTATTGGCCTACCATGGCTTTAACGGGTAACGGAGAATTAGGGTTCGATTCCGGAGAGGGAGCCTGAGAAATGGCTACCACATCCAAGGAAGGCAGCAGGCGCGTAAATTACCCAATCCTGACACAGGGAGGTAGTGACAATAAATAACAATGCCGGGCTTTTATAAGTCTGGCAATTGGAATGAGAACAATTTAAATCCCTTATCGAGGATCAATTGGAGGGCAAGTCTGGTGCCAGCAGCCGCGGTAATTCCAGCTCCAATAGCGTA…	PV348931	Pedospumella	13	P2
Spring_P2_OTU4	GAGGGTTGTATTTATTACATGGAAACCAATGAGGGGCAACCCGGTATATGGTGATTCATAATAACTTTCGGATCGATCTTCGGATCGATGCATCATTCAAGTTTCTGCCCTATCAGCTTTGGATGGTAGGGTATTGGCCTACCATGGCTTCATCGGGTCACGAAGAATTAGGGTTCGATTCCGGAGAGGGAGCCTGAGAAATGGCTACCACATCCAAGGAAGGCAGCAGGCGCGTAAATTACCCAATCCTGACACAGGGAGGTAGTGACAATAAATAACAATGCCGGGCTTTTATAAGTCTGGCAATTGGAATGAGAACAATTTAAATCCCTTATCGAGGATCAATTGGAGGGCAAGTCTGGTGCCAGCAGCCGCGGTAATTCCAGCTCCAATAGCGTA…	PV348932	Pedospumella	3	P2
Spring_P1_OTU8	CCGTGCCAAGCTTGCATGCCTGCAGGTCGACGATTACGCTTGTCTCAAAGATTAAGCCATGCATGTCTAAGTATAAGCCT TTGTACGGCGAAACTGCGAATGGCTCATTAAAACAGTTATAGTTTATTCGATAATCAATTACTACATGGATAACTGTGGT AATTCTAGAGCTAATACATGCGTCAGCACCCGACTTCACGGAAGGGTCGTGTTTATTAGATACAAAACCAACATCTCGTT GGTGATTCATAATAACCAAGCGAATCGCCGGTTTACCGGCGATAGATCGTTCAAGTTTCTGACCTATCAGCTTTCGACGG TAGGGTATTGGCCTACCGTGGCAATGACGGGTAACGGAGAATTAGGGTTCGATTCCGGAGAGGGAGCCTGAGAAA…	NA	dinoflagellate parasitoid	2	P1
Autumn_P1_OTU1	GTGGGTTGTGATTATTAAATTCAAACCAGCCTCGTTCTGGTGATTCATAATAATTGGTCGAACCGCATGCCCTCGAGGTGGCGGTGATTCATCCTTATTTCTGCCCTATCAACTTTCGATGGTAGGATAGAGGCCTACCATGGTTTTAACGGTGACGGAAAATTAGGGTTCGATTCCGGAGAGGGAGCCTGAAAGACGGCTACCACATCCAAGGAAGGCAGCAGGCGCGCAAATTACCCAATCCCGACTCGGGGAGGTAGTGACAATAAATAACAGTAAAGGGCCAACGGTCTTCTTATTGGAATGAGAACAATTTAAACCCCTTAACGAGGATCAATTAAAGGGCAAGTCTGGTGCCAGCAGCCGCGGTAATTCCAGCTCTAATAGCATATATTAAAG…	PV348933	Cryptomonas	2	P1
Autumn_P1_OTU2	GTGAGTTGTGATTATTAAATTCAAACCAGCCTCGTTCTGGTGATTCATAATAATTGGTCGAACCGCATGCCCTCGAGGGGGCGGGGATTCATCCTTATTTCTGCCCTATCAACTTTCGATGGTAGGATAGAGGCCTACCATGGTTTTAACGGTGACGGAAAATTAGGGTTCGATTCCGGAAAGGGAGCCTGAAAGACGGCTACCACATCCAAGGAAGGCAGCAGGCGCGCAAATTACCCAATCCCGACTCGGGGAGGTAGTGACAATAAATAACAGTAAAGGGCCAACGGTCTTCTTATTGGAATGAGAACAATTTAAACCCCTTAACGAGGATCAATTAAAGGGCAAGTCTGGTGCCAGCAGCCGCGGTAATTCCAGCTCTAATAGCATATATTAAAG…	PV348934	Cryptomonas	1	P1
Autumn_P1_OTU3	AAGGGACGTATTTATTAGATAAAAGGCCAACCGAGCTTGCTCGAACCGTGGCGAATCATGATAACTTCACGAATCGCATAGCCTTGTGCTGGCGATGTTTCATTCAAATTTCTGCCCTATCAACTTTCGATGGTAGGATAGAGGCCTACCATGGTGGTAACGGTGACGGAGGATTAGGGTTCGATTCCGGAGAGGGAGCCTGAGAAACGGCTACCACATCCAAGGAAGGCAGCAGGCGCGCAAATTACCCAATCCTGATACGGGGAGGTAGTGACAATAAATAACAATAGCGGGCATTCAATGTCTGCTAATTGGAATGAGTACAATCTAAATCCCTTAACGAGGATCCATTGGAGGGCAAGTCTGGTGCCAGCAGCCGCGGTAATTCCAGCTCCAATA…	PV348935	Kirchneriella	1	P1
Autumn_P1_OTU4	AAGGGACGTATTTATTAGATAAAAGGCCGACCGGGCTCTGCCCGACCCGCGGTGAATCATGATAACTTCACGAATCGCATAGCCTCGTGCTGGCGATGTTTCATTCAAATTTCTGCCCTATCAACTTTCGATGGTAGGATAGAGGCCTACCATGGTGGTAACGGTGACGGAGGATTAGGGTTCGATTCCGGAGAGGGAGCCTGAGAAACGGCTACCACATCCAAGGAAGGCAGCAGGCGCGCAAATTACCCAATCCTGATACGGGGAGGTAGTGACAATAAATAACAATACCGGGCATTCAATGTCTGGTAATTGGAATGAGTACAATCTAAATCCCTTAACGAGGATCCATTGGAGGGCAAGTCTGGTGCCAGCAGCCGCGGTAATTCCAGCTCCAAT…	PV348936	Monoraphidium	1	P1
Autumn_P1_OTU5	TATGCCGTGTCATTATTAGATAGAAACCAATTACCTTCGGGTATTTTGTGGTGAGTCATGATAATTTAGCGGAGCGCATGGACTCGTTTCGGCGCTGGATCATTCAAGTTTCTGCCCTATCAGCTTTGGATGGTAGGGTATTGGCCTACCATGGCTTTAACGGTAACGGAAAATTAGGGTTCGATTCCGGAGAGGGAGCCTGAGAGACGGCTACCACATCCAAGGAAGGCAGCAGGCGCGTAAATTACCCAATCCTGACTCAGGGAGGTAGTGACAAAAAATAACTTAGTCGGGCCTTTTAGGTCTGACTTTAGGAATGAGAACAATTTAAATCCCTTATCGAGGATCAATTGGAGGGCAAGTCTGGTGCCAGCAGCCGCGGTAATTCCAGCTCCAATA…	PV348937	Pseudopedinella	1	P1
Autumn_P2_OTU1	AAGGGGTGTATTTATTAGATGGAAACCAATGCGGGGTAACCCGGTATATGGTGATTCATAATAATTTTCGGATCGACTTCGTGTCGATGCATCATTCAAGTTTCTGCCCTATCAGCTTTGGATGGTAGGGTATTGGCCTACCATGGCTTTAACGGTAACGGAGAATTAGGGTTCGATTCCGGAGAGGGAGCCTGAGAAATGGCTACCACATCCAAGGAAGGCAGCAGGCGCGTAAATTACCCAATCCTGACACAGGGAGGTAGTGACAATAAATAACAATGCCGGGCTTTTTAAGTCTGGCAATTGGAATGAGAACAATTTAAATCCCTTATCGAGGATCAATTGGAGGGCAAGTCTGGTGCCAGCAGCCGCGGTAATTCCAGCTCCAATAGCGTATAC…	PV348938	Ochromonas	1	P2
Autumn_P2_OTU2	AAGGGGTGTATTTATTAGATGGAAACCAATGCGGGGCAACCCGGTATATGGTGATTCATAATAACTTTCGGATCGGTCTTCGGATCGATGCTTCATTCAAGTTTCTGCCCTATCAGCTTTGGATGGTAGGGTATTGGCCTACCATGGCTTTAACGGGTAACGGAGAATTAGGGTTCGATTCCGGAGAGGGAGCCTGAGAAATGGCTACCACATCCAAGGAAGGCAGCAGGCGCGTAAATTACCCAATCCTGACACAGGGAGGTAGTGACAATAAATAACAATGCCGGGCTTTTCTAAGTCTGGCAATTGGAATGAGAACAATTTAAATCCCTTATCGAGGATCAATTGGAGGGCAAGTCTGGTGCCAGCAGCCGCGGTAATTCCAGCTCCAATAGCGTA…	PV348939	Spumella	1	P2
Autumn_P2_OTU3	AAGGGTTGTGTTTATTAGATACAGAACCAACCCAAACTCTGTCTGGTTGCTTGGTGATTCATGATAACTGAATGAATCGCATGCTTCGGCGGCGATAAATCATTCAAGTTTCTGACCTATCAGCTTCCGACGGTAGGGTATTGGCCTACCGTGGCAATGACGGTAACGGAGAATTAGGGTTCGATTCCGGAGAGGGAGCCTGAGAAACGGCTACCACATCTAAGGAAGGCAGCAGGCGCGCAAATTACCCAATCCCGACACGGGGAGGTAGTGACAAGAAATAACAATACAGGGCATCATTGTCTTGTAATTGGAATGAGTAGAATTCAAATCCCTTTGCGAGTATCAATTGGAGGGCAAGTCTGGTGCCAGCAGCCGCGGTAATTCCAGCTCCAATAG…	PV348940	Woloszynskia	1	P2
Autumn_P1_OTU7	GCTCATTATATCAGTTATAGTTTATTTGATAGTCCCTTACTACTTGGATAACCGTAGTAATTCTAGAGCTAATACATGCG TCAATACCCTTCTGGGGTAGTATTTATTAGATTGAAACCAACCCCTCCGGGGTGATGTGGTGATTCATAATAAGCTTGCG GATCGCATGCCTCTGGCGGCGATGGATCATTCAAGTTTCTGCCCTATCAGCTTTGGATGGTAGGGTATTGGCCTACCATG GCTTTAACGGGTAACGGGAAATTAGGGTTTGATTCCGGAGAGGGAGCCTGAGAGACGGCTACCACATCCAAGGAAGGCAG CAGGCGCGTAAATTACCCAATCCTGACACAGGGAGGTAGTGACAATAAATAACAATGGCGGGCCTTTTTGGGTCT…	NA	diatom	4	P1
Autumn_P1_OTU8	CTATACAGGAAACTGCGAACGGCTCATTATATCAGTTATTGTTTCTTTGATAGTCCCTTACTACTTGGATACCTGTAGTA ATTCTAGAGCTAATACATGCATCAATACCCGACTTCTGGAAGGGTAGTATTTATTAGGTATAGACCAACACCCTTCGGGG TTGCTTTGGTGATTCATAATAACTTATCGGATCGCATGGCTCCATGCCGGCGATGGATCATTCAAGTTTCTGCCCTATCA GTTTTGGTTGGGAGTGTATTGGACTCCCAAGACTTTGACGGGTAACGAATTGTTAGGGCAAGATTTCGGAGAGGGAGCCT GAGAGACGGCTACCACATCCAAGGAAGGCAGCAGGCGCGTAAATTACCCAATACTGAAACAGTGAGGTAGTGACA…	NA	diatom	3	P1
Autumn_P2_OTU4	ATACTTTGAACTGCGAACGGCTCATTATATCAGTTATAGTTTATTTGATAGTCCCTTTCTACTCGGATAACTGTAGAAAT TCTAGAGCTAATACGTGCGTCAAGACTCTTCTGGAGTCGTATTTATTAGATTGAAACCAACCCCTTCGGGGTGATGTGGT GATTCATAATAAGTTTGCGGATCGCATGCCTTTGGCGGCGACGGATCATTCAAGTTTCTGCCCTATCAGCTTTGGATGCA TAGGTATTGTCTATGCATGGCTTTAACGGGTAACGGGAAATTAGGGTTTGATTCCGGAGAGGGAGCCTGAGAGACGGCTA CCACATCCAAGGAAGGCAGCAGGCGCGTAAATTACCCAATCCTGACACAGGGAGGTAGTGACAATAAATAACAAT…	NA	diatom	3	P2
